# Transcriptional plasticity of virulence genes provides malaria parasites with greater adaptive capacity for avoiding host immunity

**DOI:** 10.1101/2024.03.08.584127

**Authors:** Francesca Florini, Joseph E. Visone, Evi Hadjimichael, Shivali Malpotra, Christopher Nötzel, Björn F.C. Kafsack, Kirk W. Deitsch

**Affiliations:** Department of Microbiology and Immunology, Weill Cornell Medical College, New York, New York, USA

**Keywords:** single cell RNAseq, antigenic variation, gene expression, *var* genes, immune evasion

## Abstract

Chronic, asymptomatic malaria infections contribute substantially to disease transmission and likely represent the most significant impediment preventing malaria elimination and eradication. *Plasmodium falciparum* parasites evade antibody recognition through transcriptional switching between members of the *var* gene family, which encodes the major virulence factor and surface antigen on infected red blood cells. This process can extend infections for up to a year; however, infections have been documented to last for over a decade, constituting an unseen reservoir of parasites that undermine eradication and control efforts. How parasites remain immunologically “invisible” for such lengthy periods is entirely unknown. Here we show that in addition to the accepted paradigm of mono-allelic *var* gene expression, individual parasites can simultaneously express multiple *var* genes or enter a state in which little or no *var* gene expression is detectable. This unappreciated flexibility provides parasites with greater adaptive capacity than previously understood and challenges the dogma of mutually exclusive *var* gene expression. It also provides an explanation for the antigenically “invisible” parasites observed in chronic asymptomatic infections.
