## Supplementary Table 1 for "Transcriptional plasticity of virulence genes provides malaria parasites with greater adaptive capacity for avoiding host immunity"

### Sheet: Legend
Supplementary Table 1: Sequencing QC - This table provides information about the samples analyzed with scRNA-seq with Drop-Seq and HIVE.
Total Reads	Total reads in the FASTQ files for each sample
% Mapped Reads	The % of reads that map to the reference genome for each sample (No multimapping allowed)
Cell input	Cells originally loaded on the HIVE
Gene Threshold	User-specified cut-off for gene recovery
Transcripts Threshold	User-specified cut-off for transcript recovery
nCells	The number of cells recovered per sample
nGenes	The median number of genes recovered per cell
nCount_RNA	The median number of transcripts recovered per cell

### Sheet: QC Drop-Seq
	Low Many A_enriched	High Single A_enriched	Low Many A	Low Many B	High Single A	High Single B	SAMSKD A	SAMSKD B
Total Reads	28102281	25820544	36413910	43859805	70096631	25026065	51458482	45317274
% Mapped Reads	66.7	71.6	43.53	43.44	39.72	56.41	37.59	49.8
Cell input	600	600	600	600	600	600	600	600
Gene Threshold	NA	NA	NA	NA	NA	NA	NA	NA
Transcripts Threshold	10	10	10	10	10	10	10	10
nCells	220	310	525	588	488	405	598	600
nGenes	14.5	16	29	30	36	48	77	62
nCount_RNA	21	21	50	67	71	65	140	103

### Sheet: QC HIVE
	High Single A	Low Many B	Low Many A	High Single B
Total Reads	78432515	83181113	84077539	58254218
% Mapped Reads	46.9474	48.3015	40.6102	45.1299
Cell input	15000	15000	15000	15000
Gene Threshold	25	25	25	25
Transcripts Threshold	50	50	50	50
nCells	3031	3017	2846	3052
nGenes	150	153	136	82
nCount_RNA	275	285	235	145
