## Supplementary Table 4 for "Transcriptional plasticity of virulence genes provides malaria parasites with greater adaptive capacity for avoiding host immunity"

### Sheet: PositiveClusterMarkers
Supplementary Table 4 - HIVE positive cluster biomarkers from differential expression analysis and UMAP on all genes (Figure 5C). Output from FindAllMarkers(obj, only.pos = TRUE, min.pct = 0.25, logfc.threshold = 0.25).
Gene	p_val	avg_log2FC	p_val_adj	cluster	Gene product
PF3D7_1001500	6.45175e-56	0.296864	3.38717e-52	0	early transcribed membrane protein 10.1
PF3D7_1105100	8.81795e-32	0.403545	4.62942e-28	0	histone H2B
PF3D7_0532300	1.17262e-30	0.368095	6.15627e-27	0	Plasmodium exported protein (PHISTb), unknown function
PF3D7_1370300	2.14953e-30	0.305352	1.1285e-26	0	membrane associated histidine-rich protein 1
PF3D7_1012400	1.27995e-24	0.298705	6.71975e-21	0	hypoxanthine-guanine phosphoribosyltransferase
PF3D7_1309100	5.14876e-13	0.273714	2.7031e-09	0	60S ribosomal protein L24, putative
PF3D7_1408600	1.81949e-12	0.294763	9.5523e-09	0	40S ribosomal protein S8e, putative
PF3D7_0711700	0	2.95646	0	1	erythrocyte membrane protein 1, PfEMP1
PF3D7_0831700	1.72644e-56	0.425667	9.06381e-53	1	heat shock protein 70
PF3D7_0404600	1.11675e-32	0.270106	5.86294e-29	1	conserved Plasmodium membrane protein, unknown function
PF3D7_0730300	1.55914e-23	0.256051	8.1855e-20	1	AP2 domain transcription factor AP2-L, putative
PF3D7_0936800	2.0457e-26	0.319668	1.07399e-22	2	Plasmodium exported protein (PHISTc), unknown function
PF3D7_0726000	4.66275e-222	0.966484	2.44794e-218	3	28S ribosomal RNA
PF3D7_0532000	3.26372e-205	0.962228	1.71345e-201	3	28S ribosomal RNA
PF3D7_0830200	5.25239e-175	0.879012	2.75751e-171	3	28S ribosomal RNA
PF3D7_0725600	3.3779e-95	0.625227	1.7734e-91	3	18S ribosomal RNA
PF3D7_0531600	2.52551e-47	0.364908	1.3259e-43	3	18S ribosomal RNA
PF3D7_0112700	3.92642e-47	0.334164	2.06137e-43	3	28S ribosomal RNA
PF3D7_1301700	2.45747e-19	0.338102	1.29017e-15	3	CX3CL1-binding protein 2
PF3D7_1462800	2.12e-15	0.324461	1.113e-11	3	glyceraldehyde-3-phosphate dehydrogenase
PF3D7_1468700	6.26235e-12	0.285074	3.28773e-08	3	eukaryotic initiation factor 4A
PF3D7_0730300.1	1.20309e-09	0.270295	6.3162e-06	3	AP2 domain transcription factor AP2-L, putative
PF3D7_1015900	3.233e-09	0.264316	1.69733e-05	3	enolase
PF3D7_0421100	0	2.19333	0	4	erythrocyte membrane protein 1, PfEMP1
PF3D7_0936800.1	7.57686e-66	0.722788	3.97785e-62	4	Plasmodium exported protein (PHISTc), unknown function
PF3D7_0501300	1.36752e-11	0.348628	7.17947e-08	4	skeleton-binding protein 1
PF3D7_0935900	6.37012e-10	0.256978	3.34431e-06	4	ring-exported protein 1
PF3D7_0202500	4.01839e-09	0.300023	2.10966e-05	4	early transcribed membrane protein 2
PF3D7_0202400	0	2.23528	0	5	translation-enhancing factor (PTEF)
PF3D7_0832200	0	1.43774	0	5	Plasmodium exported protein (PHISTa-like), unknown function
PF3D7_1201000	0	1.00424	0	5	Plasmodium exported protein (PHISTb), unknown function
PF3D7_0817300	2.15845e-185	0.5882	1.13319e-181	5	conserved Plasmodium protein, unknown function
PF3D7_0608800	7.1325e-158	0.718464	3.74456e-154	5	ornithine aminotransferase
PF3D7_0220200	1.30783e-125	0.571432	6.86609e-122	5	Plasmodium exported protein, unknown function
PF3D7_1116700	8.39139e-106	0.812795	4.40548e-102	5	dipeptidyl aminopeptidase 1
PF3D7_1129900	5.36652e-68	0.433803	2.81742e-64	5	major facilitator superfamily-related transporter, putative
PF3D7_1471100	1.74817e-66	0.533503	9.17791e-63	5	exported protein 2
PF3D7_1121600	1.12095e-55	0.541278	5.88501e-52	5	exported protein 1
PF3D7_1347200	4.04746e-44	0.385441	2.12492e-40	5	nucleoside transporter 1
PF3D7_0802000	1.6048e-42	0.458523	8.4252e-39	5	glutamate dehydrogenase, putative
PF3D7_0621200	5.2107e-41	0.417602	2.73562e-37	5	pyridoxine biosynthesis protein PDX1
PF3D7_1016400	5.571e-40	0.357894	2.92478e-36	5	serine/threonine protein kinase, FIKK family
PF3D7_0532100	6.95581e-39	0.335523	3.6518e-35	5	early transcribed membrane protein 5
PF3D7_1033400	2.30247e-38	0.361969	1.2088e-34	5	haloacid dehalogenase-like hydrolase
PF3D7_0730900	1.11104e-34	0.538335	5.83296e-31	5	EMP1-trafficking protein
PF3D7_1107800	9.36245e-34	0.317125	4.91529e-30	5	AP2 domain transcription factor, putative
PF3D7_0310200	6.72038e-32	0.415469	3.5282e-28	5	phd finger protein, putative
PF3D7_0731300	6.00618e-29	0.429573	3.15325e-25	5	Plasmodium exported protein (PHISTb), unknown function
PF3D7_0322000	2.46477e-27	0.342563	1.29401e-23	5	peptidyl-prolyl cis-trans isomerase
PF3D7_1330800	1.29466e-21	0.293309	6.79694e-18	5	RNA-binding protein, putative
PF3D7_0108300	1.33669e-21	0.349928	7.01763e-18	5	conserved Plasmodium protein, unknown function
PF3D7_1408600.1	5.57778e-21	0.372332	2.92834e-17	5	40S ribosomal protein S8e, putative
PF3D7_1464600	1.374e-17	0.330978	7.21348e-14	5	serine/threonine protein phosphatase UIS2, putative
PF3D7_1012400.1	8.04159e-17	0.264759	4.22184e-13	5	hypoxanthine-guanine phosphoribosyltransferase
PF3D7_0813300	1.64309e-16	0.296114	8.6262e-13	5	NPL domain-containing protein, putative
PF3D7_1465900	1.75015e-16	0.270133	9.18828e-13	5	40S ribosomal protein S3
PF3D7_1149200	6.32271e-268	1.23743	3.31942e-264	6	ring-infected erythrocyte surface antigen
PF3D7_0501400	3.33532e-113	1.58368	1.75105e-109	6	interspersed repeat antigen
PF3D7_0830500	6.40077e-112	0.906636	3.3604e-108	6	sporozoite and liver stage tryptophan-rich protein, putative
PF3D7_0108500	1.50052e-42	0.963826	7.87775e-39	6	ELM2 domain-containing protein, putative
PF3D7_1200700	2.4263e-37	0.593233	1.27381e-33	6	acyl-CoA synthetase
PF3D7_0220000	3.37365e-18	0.690647	1.77117e-14	6	liver stage antigen 3
PF3D7_1102800	3.1681e-16	0.407691	1.66325e-12	6	early transcribed membrane protein 11.2
PF3D7_0935900.1	2.51691e-11	0.291685	1.32138e-07	6	ring-exported protein 1
PF3D7_1133700	3.27162e-09	0.352612	1.7176e-05	6	FHA domain-containing protein, putative
PF3D7_1329500	3.36304e-08	0.414813	0.00017656	6	conserved protein, unknown function
PF3D7_0730800	2.01872e-06	0.366434	0.0105983	6	Plasmodium exported protein, unknown function
PF3D7_0730300.2	3.88949e-06	0.32786	0.0204198	6	AP2 domain transcription factor AP2-L, putative
PF3D7_0811300	9.13304e-06	0.334064	0.0479485	6	CCR4-associated factor 1
PF3D7_0104300	8.23198e-05	0.340639	0.432179	6	ubiquitin carboxyl-terminal hydrolase 1, putative
PF3D7_1223400	0.000325371	0.290316	1	6	phospholipid-transporting ATPase, putative
PF3D7_0831700.1	0.000721421	0.277686	1	6	heat shock protein 70
PF3D7_1442900	0.00111867	0.271858	1	6	Sec7 domain-containing protein ARFGEF, putative
PF3D7_1024800	0.00506464	0.259413	1	6	exported protein 3
PF3D7_0708400	0.00650243	0.34767	1	6	heat shock protein 90
PF3D7_0731100	0.00746664	0.266274	1	6	EMP1-trafficking protein
PF3D7_1476200	9.09374e-130	1.39161	4.77421e-126	7	Plasmodium exported protein (PHISTb), unknown function
PF3D7_0532300.1	1.88389e-64	0.850751	9.89042e-61	7	Plasmodium exported protein (PHISTb), unknown function
PF3D7_0113000	7.75822e-61	0.973016	4.07306e-57	7	glutamic acid-rich protein GARP
PF3D7_0936800.2	3.99781e-53	0.866689	2.09885e-49	7	Plasmodium exported protein (PHISTc), unknown function
PF3D7_1477500	1.06072e-43	0.680933	5.56876e-40	7	Plasmodium exported protein (PHISTb), unknown function
PF3D7_0532400	1.62657e-42	0.703659	8.53949e-39	7	lysine-rich membrane-associated PHISTb protein
PF3D7_1252300	7.52999e-41	0.587234	3.95324e-37	7	conserved Plasmodium protein, unknown function
PF3D7_1035800	4.08498e-39	0.507098	2.14462e-35	7	probable protein, unknown function
PF3D7_1107800.1	2.28502e-36	0.48179	1.19963e-32	7	AP2 domain transcription factor, putative
PF3D7_0730900.1	3.57506e-32	0.706762	1.8769e-28	7	EMP1-trafficking protein
PF3D7_1301400	9.26215e-28	0.549514	4.86263e-24	7	Plasmodium exported protein (hyp12), unknown function
PF3D7_0316600	6.95069e-17	0.306231	3.64911e-13	7	formate-nitrite transporter
PF3D7_0702400	9.3296e-17	0.354998	4.89804e-13	7	small exported membrane protein 1
PF3D7_0702500	1.5675e-16	0.298687	8.22939e-13	7	Plasmodium exported protein, unknown function
PF3D7_1229100	2.91024e-16	0.393392	1.52787e-12	7	multidrug resistance-associated protein 2
PF3D7_0802000.1	1.11678e-15	0.316745	5.86308e-12	7	glutamate dehydrogenase, putative
PF3D7_1248700	3.22752e-12	0.380256	1.69445e-08	7	conserved protein, unknown function
PF3D7_1311800	1.13234e-11	0.373789	5.94479e-08	7	M1-family alanyl aminopeptidase
PF3D7_1420700	7.59333e-10	0.292662	3.9865e-06	7	surface protein P113
PF3D7_0731300.1	5.61991e-09	0.302327	2.95045e-05	7	Plasmodium exported protein (PHISTb), unknown function
PF3D7_0411000	4.60346e-08	0.331327	0.000241682	7	AP2 domain transcription factor AP2-Z, putative
PF3D7_0703500	2.06701e-07	0.356768	0.00108518	7	erythrocyte membrane-associated antigen
PF3D7_1436300	1.98447e-06	0.266335	0.0104184	7	translocon component PTEX150
PF3D7_1216900	1.2458e-05	0.255039	0.0654045	7	DNA-binding chaperone, putative
PF3D7_0113800	0	3.30656	0	8	DBL containing protein, unknown function
PF3D7_0731100.1	3.12435e-16	0.450972	1.64028e-12	8	EMP1-trafficking protein
PF3D7_0936800.3	6.96226e-15	0.587459	3.65519e-11	8	Plasmodium exported protein (PHISTc), unknown function
PF3D7_0814200	1.66204e-14	0.451656	8.72573e-11	8	DNA/RNA-binding protein Alba 1
PF3D7_1224300	2.03464e-12	0.420883	1.06819e-08	8	polyadenylate-binding protein 1, putative
PF3D7_1339300	1.28478e-11	0.297797	6.74508e-08	8	conserved protein, unknown function
PF3D7_0418300	1.78403e-10	0.265635	9.36616e-07	8	conserved Plasmodium protein, unknown function
PF3D7_1133700.1	6.59828e-10	0.439737	3.4641e-06	8	FHA domain-containing protein, putative
PF3D7_0917900	1.12151e-09	0.340876	5.88793e-06	8	heat shock protein 70
PF3D7_1468700.1	2.11272e-08	0.307977	0.000110918	8	eukaryotic initiation factor 4A
PF3D7_1329500.1	4.57519e-08	0.277891	0.000240197	8	conserved protein, unknown function
PF3D7_0424700	1.12452e-07	0.321618	0.000590371	8	serine/threonine protein kinase, FIKK family
PF3D7_0220000.1	5.17828e-06	0.259476	0.027186	8	liver stage antigen 3
PF3D7_0818900	6.85095e-06	0.272058	0.0359675	8	heat shock protein 70
PF3D7_0524000	7.74756e-06	0.278438	0.0406747	8	karyopherin beta
PF3D7_1240600	0	2.40108	0	9	erythrocyte membrane protein 1, PfEMP1
PF3D7_1240900	8.34433e-124	1.6778	4.38077e-120	9	erythrocyte membrane protein 1, PfEMP1
PF3D7_1240400	1.07058e-122	1.43861	5.62052e-119	9	erythrocyte membrane protein 1, PfEMP1
PF3D7_1200600	0	3.14561	0	10	erythrocyte membrane protein 1, PfEMP1
PF3D7_0202400.1	1.43224e-07	0.371981	0.000751924	10	translation-enhancing factor (PTEF)
PF3D7_1462800.1	0.00892102	0.27055	1	10	glyceraldehyde-3-phosphate dehydrogenase

### Sheet: All Markers
HIVE total (positive and negative) cluster biomarkers from differential expression analysis and UMAP on all genes (Figure 5C). Output from FindAllMarkers(obj, min.pct = 0.25, logfc.threshold = 0.25).
Gene	p_val	avg_log2FC	p_val_adj	cluster	Gene product
PF3D7_0532000	1.19e-193	-1.06635	6.25e-190	0	28S ribosomal RNA
PF3D7_0711700	5.33e-128	-1.72192	2.8e-124	0	erythrocyte membrane protein 1, PfEMP1
PF3D7_0830200	3.97e-126	-0.762498	2.09e-122	0	28S ribosomal RNA
PF3D7_0725600	1.59e-80	-0.487405	8.34e-77	0	18S ribosomal RNA
PF3D7_1001500	6.45e-56	0.296864	3.39e-52	0	early transcribed membrane protein 10.1
PF3D7_0112700	9.32e-53	-0.290654	4.89e-49	0	28S ribosomal RNA
PF3D7_1105100	8.82e-32	0.403545	4.63e-28	0	histone H2B
PF3D7_0532300	1.17e-30	0.368095	6.16e-27	0	Plasmodium exported protein (PHISTb), unknown function
PF3D7_1370300	2.15e-30	0.305352	1.13e-26	0	membrane associated histidine-rich protein 1
PF3D7_0730900	5.39e-26	-0.300295	2.83e-22	0	EMP1-trafficking protein
PF3D7_1012400	1.28e-24	0.298705	6.72e-21	0	hypoxanthine-guanine phosphoribosyltransferase
PF3D7_0501400	8.17e-21	-0.402599	4.29e-17	0	interspersed repeat antigen
PF3D7_1309100	5.15e-13	0.273714	2.7e-09	0	60S ribosomal protein L24, putative
PF3D7_1408600	1.82e-12	0.294763	9.55e-09	0	40S ribosomal protein S8e, putative
PF3D7_0711700.1	0	2.95646	0	1	erythrocyte membrane protein 1, PfEMP1
PF3D7_0936800	7.51e-92	-0.89683	3.94e-88	1	Plasmodium exported protein (PHISTc), unknown function
PF3D7_0831700	1.73e-56	0.425667	9.06e-53	1	heat shock protein 70
PF3D7_0404600	1.12e-32	0.270106	5.86e-29	1	conserved Plasmodium membrane protein, unknown function
PF3D7_0730300	1.56e-23	0.256051	8.19e-20	1	AP2 domain transcription factor AP2-L, putative
PF3D7_1012400.1	5.66e-14	-0.284346	2.97e-10	1	hypoxanthine-guanine phosphoribosyltransferase
PF3D7_1408600.1	2.35e-07	-0.270281	0.00123308	1	40S ribosomal protein S8e, putative
PF3D7_1370300.1	3.21e-32	-0.428836	1.68e-28	2	membrane associated histidine-rich protein 1
PF3D7_0532300.1	4.71e-30	-0.475883	2.48e-26	2	Plasmodium exported protein (PHISTb), unknown function
PF3D7_1001500.1	1.75e-29	-0.294213	9.18e-26	2	early transcribed membrane protein 10.1
PF3D7_0936800.1	2.05e-26	0.319668	1.07e-22	2	Plasmodium exported protein (PHISTc), unknown function
PF3D7_1408600.2	3.27e-21	-0.422541	1.72e-17	2	40S ribosomal protein S8e, putative
PF3D7_1012400.2	1e-20	-0.340581	5.27e-17	2	hypoxanthine-guanine phosphoribosyltransferase
PF3D7_1465900	1.55e-20	-0.37096	8.13e-17	2	40S ribosomal protein S3
PF3D7_1420700	1.06e-19	-0.373282	5.59e-16	2	surface protein P113
PF3D7_0618300	1.52e-19	-0.334854	7.98e-16	2	60S ribosomal protein L27a, putative
PF3D7_0422400	3.28e-18	-0.357	1.72e-14	2	40S ribosomal protein S19
PF3D7_1103100	1.78e-17	-0.262223	9.33e-14	2	60S acidic ribosomal protein P1, putative
PF3D7_1309100.1	2.2e-17	-0.341875	1.15e-13	2	60S ribosomal protein L24, putative
PF3D7_1317800	7.04e-17	-0.285486	3.7e-13	2	40S ribosomal protein S19
PF3D7_0814200	2.6e-12	-0.267599	1.36e-08	2	DNA/RNA-binding protein Alba 1
PF3D7_1242700	5.27e-10	-0.264183	2.76e-06	2	40S ribosomal protein S17, putative
PF3D7_1105100.1	4.56e-09	-0.262187	2.39e-05	2	histone H2B
PF3D7_0113000	1.64e-06	-0.269327	0.00862254	2	glutamic acid-rich protein GARP
PF3D7_0501300	2.23e-06	-0.26777	0.0117323	2	skeleton-binding protein 1
PF3D7_0711700.2	8.69e-05	-0.948633	0.456468	2	erythrocyte membrane protein 1, PfEMP1
PF3D7_0726000.1	4.66e-222	0.966484	2.45e-218	3	28S ribosomal RNA
PF3D7_0532000.1	3.26e-205	0.962228	1.71e-201	3	28S ribosomal RNA
PF3D7_0830200.1	5.25e-175	0.879012	2.76e-171	3	28S ribosomal RNA
PF3D7_0725600.1	3.38e-95	0.625227	1.77e-91	3	18S ribosomal RNA
PF3D7_0711700.3	2.31e-59	-1.58562	1.21e-55	3	erythrocyte membrane protein 1, PfEMP1
PF3D7_0531600	2.53e-47	0.364908	1.33e-43	3	18S ribosomal RNA
PF3D7_0112700.1	3.93e-47	0.334164	2.06e-43	3	28S ribosomal RNA
PF3D7_0113000.1	4.95e-32	-0.574943	2.6e-28	3	glutamic acid-rich protein GARP
PF3D7_1476200	5.02e-27	-0.495023	2.64e-23	3	Plasmodium exported protein (PHISTb), unknown function
PF3D7_1301700	2.46e-19	0.338102	1.29e-15	3	CX3CL1-binding protein 2
PF3D7_1462800	2.12e-15	0.324461	1.11e-11	3	glyceraldehyde-3-phosphate dehydrogenase
PF3D7_0730900.1	2.23e-13	-0.283697	1.17e-09	3	EMP1-trafficking protein
PF3D7_1468700	6.26e-12	0.285074	3.29e-08	3	eukaryotic initiation factor 4A
PF3D7_1301400	4.49e-11	-0.262175	2.36e-07	3	Plasmodium exported protein (hyp12), unknown function
PF3D7_1248700	1.24e-10	-0.325182	6.49e-07	3	conserved protein, unknown function
PF3D7_0730300.1	1.2e-09	0.270295	6.32e-06	3	AP2 domain transcription factor AP2-L, putative
PF3D7_1011800	2.33e-09	-0.280028	1.22e-05	3	PRE-binding protein
PF3D7_1015900	3.23e-09	0.264316	1.7e-05	3	enolase
PF3D7_0604500	6.97e-09	-0.250254	3.66e-05	3	GYF domain-containing protein, putative
PF3D7_0532300.2	8.59e-09	-0.250093	4.51e-05	3	Plasmodium exported protein (PHISTb), unknown function
PF3D7_0421100	0	2.19333	0	4	erythrocyte membrane protein 1, PfEMP1
PF3D7_0936800.2	7.58e-66	0.722788	3.98e-62	4	Plasmodium exported protein (PHISTc), unknown function
PF3D7_0711700.4	3.06e-51	-1.65056	1.6e-47	4	erythrocyte membrane protein 1, PfEMP1
PF3D7_0730900.2	8.13e-13	-0.329648	4.27e-09	4	EMP1-trafficking protein
PF3D7_0501300.1	1.37e-11	0.348628	7.18e-08	4	skeleton-binding protein 1
PF3D7_0935900	6.37e-10	0.256978	3.34e-06	4	ring-exported protein 1
PF3D7_0202500	4.02e-09	0.300023	2.11e-05	4	early transcribed membrane protein 2
PF3D7_1476200.1	1.34e-06	-0.259142	0.00704726	4	Plasmodium exported protein (PHISTb), unknown function
PF3D7_0202400	0	2.23528	0	5	translation-enhancing factor (PTEF)
PF3D7_0832200	0	1.43774	0	5	Plasmodium exported protein (PHISTa-like), unknown function
PF3D7_1201000	0	1.00424	0	5	Plasmodium exported protein (PHISTb), unknown function
PF3D7_0817300	2.16e-185	0.5882	1.13e-181	5	conserved Plasmodium protein, unknown function
PF3D7_0608800	7.13e-158	0.718464	3.74e-154	5	ornithine aminotransferase
PF3D7_1370300.2	7.33e-128	-1.0829	3.85e-124	5	membrane associated histidine-rich protein 1
PF3D7_0220200	1.31e-125	0.571432	6.87e-122	5	Plasmodium exported protein, unknown function
PF3D7_1001500.2	1.28e-111	-0.773498	6.7e-108	5	early transcribed membrane protein 10.1
PF3D7_1116700	8.39e-106	0.812795	4.41e-102	5	dipeptidyl aminopeptidase 1
PF3D7_0935900.1	6.06e-97	-0.993213	3.18e-93	5	ring-exported protein 1
PF3D7_1129900	5.37e-68	0.433803	2.82e-64	5	major facilitator superfamily-related transporter, putative
PF3D7_1471100	1.75e-66	0.533503	9.18e-63	5	exported protein 2
PF3D7_0501300.2	3.8e-66	-0.846676	2e-62	5	skeleton-binding protein 1
PF3D7_1121600	1.12e-55	0.541278	5.89e-52	5	exported protein 1
PF3D7_0936000	2.06e-50	-0.548955	1.08e-46	5	ring-exported protein 2
PF3D7_0936300	1.62e-46	-0.571677	8.48e-43	5	ring-exported protein 3
PF3D7_1102800	2.13e-45	-0.555195	1.12e-41	5	early transcribed membrane protein 11.2
PF3D7_1347200	4.05e-44	0.385441	2.12e-40	5	nucleoside transporter 1
PF3D7_0802000	1.6e-42	0.458523	8.43e-39	5	glutamate dehydrogenase, putative
PF3D7_0621200	5.21e-41	0.417602	2.74e-37	5	pyridoxine biosynthesis protein PDX1
PF3D7_1016400	5.57e-40	0.357894	2.92e-36	5	serine/threonine protein kinase, FIKK family
PF3D7_0532100	6.96e-39	0.335523	3.65e-35	5	early transcribed membrane protein 5
PF3D7_1033400	2.3e-38	0.361969	1.21e-34	5	haloacid dehalogenase-like hydrolase
PF3D7_1301700.1	8.74e-38	-0.528606	4.59e-34	5	CX3CL1-binding protein 2
PF3D7_0711700.5	6.73e-36	-1.45701	3.53e-32	5	erythrocyte membrane protein 1, PfEMP1
PF3D7_0730900.3	1.11e-34	0.538335	5.83e-31	5	EMP1-trafficking protein
PF3D7_1107800	9.36e-34	0.317125	4.92e-30	5	AP2 domain transcription factor, putative
PF3D7_0310200	6.72e-32	0.415469	3.53e-28	5	phd finger protein, putative
PF3D7_0831700.1	7.97e-31	-0.64322	4.19e-27	5	heat shock protein 70
PF3D7_0731300	6.01e-29	0.429573	3.15e-25	5	Plasmodium exported protein (PHISTb), unknown function
PF3D7_1329500	1.02e-27	-0.583515	5.33e-24	5	conserved protein, unknown function
PF3D7_0322000	2.46e-27	0.342563	1.29e-23	5	peptidyl-prolyl cis-trans isomerase
PF3D7_0501400.1	6.37e-26	-0.6403	3.34e-22	5	interspersed repeat antigen
PF3D7_1133700	3.84e-25	-0.580507	2.02e-21	5	FHA domain-containing protein, putative
PF3D7_1016300	1.23e-22	-0.454417	6.47e-19	5	GBP130 protein
PF3D7_0623800	1.44e-22	-0.33235	7.58e-19	5	tyrosine kinase-like protein, putative
PF3D7_0404600.1	3.29e-22	-0.534287	1.72e-18	5	conserved Plasmodium membrane protein, unknown function
PF3D7_1330800	1.29e-21	0.293309	6.8e-18	5	RNA-binding protein, putative
PF3D7_0108300	1.34e-21	0.349928	7.02e-18	5	conserved Plasmodium protein, unknown function
PF3D7_1408600.3	5.58e-21	0.372332	2.93e-17	5	40S ribosomal protein S8e, putative
PF3D7_1024800	1.31e-19	-0.45691	6.86e-16	5	exported protein 3
PF3D7_0730300.2	4.65e-18	-0.477425	2.44e-14	5	AP2 domain transcription factor AP2-L, putative
PF3D7_0202500.1	6.92e-18	-0.408095	3.64e-14	5	early transcribed membrane protein 2
PF3D7_1464600	1.37e-17	0.330978	7.21e-14	5	serine/threonine protein phosphatase UIS2, putative
PF3D7_0108500	4.82e-17	-0.47464	2.53e-13	5	ELM2 domain-containing protein, putative
PF3D7_1012400.3	8.04e-17	0.264759	4.22e-13	5	hypoxanthine-guanine phosphoribosyltransferase
PF3D7_0813300	1.64e-16	0.296114	8.63e-13	5	NPL domain-containing protein, putative
PF3D7_1465900.1	1.75e-16	0.270133	9.19e-13	5	40S ribosomal protein S3
PF3D7_0831800	2.22e-16	-0.263519	1.17e-12	5	histidine-rich protein II
PF3D7_0220000	2.23e-16	-0.449623	1.17e-12	5	liver stage antigen 3
PF3D7_1401400	3.81e-16	-0.305918	2e-12	5	early transcribed membrane protein 14.1
PF3D7_0411000	6.69e-14	-0.376479	3.51e-10	5	AP2 domain transcription factor AP2-Z, putative
PF3D7_0406500	8.24e-14	-0.418348	4.32e-10	5	NYN domain-containing protein, putative
PF3D7_0731100	2.43e-13	-0.358627	1.28e-09	5	EMP1-trafficking protein
PF3D7_1462800.1	3.83e-13	-0.318569	2.01e-09	5	glyceraldehyde-3-phosphate dehydrogenase
PF3D7_1229100	6.81e-10	-0.25928	3.57e-06	5	multidrug resistance-associated protein 2
PF3D7_1149200	6.32e-268	1.23743	3.32e-264	6	ring-infected erythrocyte surface antigen
PF3D7_0501400.2	3.34e-113	1.58368	1.75e-109	6	interspersed repeat antigen
PF3D7_0830500	6.4e-112	0.906636	3.36e-108	6	sporozoite and liver stage tryptophan-rich protein, putative
PF3D7_0108500.1	1.5e-42	0.963826	7.88e-39	6	ELM2 domain-containing protein, putative
PF3D7_1200700	2.43e-37	0.593233	1.27e-33	6	acyl-CoA synthetase
PF3D7_0113000.2	5.68e-23	-0.60288	2.98e-19	6	glutamic acid-rich protein GARP
PF3D7_0532300.3	5.08e-20	-0.490139	2.67e-16	6	Plasmodium exported protein (PHISTb), unknown function
PF3D7_0220000.1	3.37e-18	0.690647	1.77e-14	6	liver stage antigen 3
PF3D7_1301400.1	4.45e-17	-0.449853	2.34e-13	6	Plasmodium exported protein (hyp12), unknown function
PF3D7_1012400.4	1.49e-16	-0.355124	7.81e-13	6	hypoxanthine-guanine phosphoribosyltransferase
PF3D7_1102800.1	3.17e-16	0.407691	1.66e-12	6	early transcribed membrane protein 11.2
PF3D7_1476200.2	1.71e-14	-0.4509	8.96e-11	6	Plasmodium exported protein (PHISTb), unknown function
PF3D7_0702500	4.81e-14	-0.317585	2.53e-10	6	Plasmodium exported protein, unknown function
PF3D7_1105100.2	8.58e-14	-0.390205	4.5e-10	6	histone H2B
PF3D7_0731300.1	1.63e-11	-0.329949	8.53e-08	6	Plasmodium exported protein (PHISTb), unknown function
PF3D7_0935900.2	2.52e-11	0.291685	1.32e-07	6	ring-exported protein 1
PF3D7_0936800.3	7.08e-11	-0.494243	3.72e-07	6	Plasmodium exported protein (PHISTc), unknown function
PF3D7_1139300	7.78e-11	-0.275081	4.09e-07	6	AP2 domain transcription factor AP2-G5
PF3D7_1252300	1.25e-09	-0.26903	6.58e-06	6	conserved Plasmodium protein, unknown function
PF3D7_0711700.6	1.68e-09	-0.995165	8.84e-06	6	erythrocyte membrane protein 1, PfEMP1
PF3D7_1133700.1	3.27e-09	0.352612	1.72e-05	6	FHA domain-containing protein, putative
PF3D7_0404600.2	4.68e-09	-0.332367	2.46e-05	6	conserved Plasmodium membrane protein, unknown function
PF3D7_0532000.2	5.58e-09	-0.3497	2.93e-05	6	28S ribosomal RNA
PF3D7_1329500.1	3.36e-08	0.414813	0.00017656	6	conserved protein, unknown function
PF3D7_0830200.2	1.52e-06	-0.282859	0.0079817	6	28S ribosomal RNA
PF3D7_0726000.2	1.53e-06	-0.31907	0.0080227	6	28S ribosomal RNA
PF3D7_0730800	2.02e-06	0.366434	0.0105983	6	Plasmodium exported protein, unknown function
PF3D7_0730300.3	3.89e-06	0.32786	0.0204198	6	AP2 domain transcription factor AP2-L, putative
PF3D7_0811300	9.13e-06	0.334064	0.0479485	6	CCR4-associated factor 1
PF3D7_0104300	8.23e-05	0.340639	0.432179	6	ubiquitin carboxyl-terminal hydrolase 1, putative
PF3D7_1223400	0.000325371	0.290316	1	6	phospholipid-transporting ATPase, putative
PF3D7_0831700.2	0.000721421	0.277686	1	6	heat shock protein 70
PF3D7_1442900	0.00111867	0.271858	1	6	Sec7 domain-containing protein ARFGEF, putative
PF3D7_1024800.1	0.00506464	0.259413	1	6	exported protein 3
PF3D7_0708400	0.00650243	0.34767	1	6	heat shock protein 90
PF3D7_0731100.1	0.00746664	0.266274	1	6	EMP1-trafficking protein
PF3D7_1476200.3	9.09e-130	1.39161	4.77e-126	7	Plasmodium exported protein (PHISTb), unknown function
PF3D7_0532300.4	1.88e-64	0.850751	9.89e-61	7	Plasmodium exported protein (PHISTb), unknown function
PF3D7_0113000.3	7.76e-61	0.973016	4.07e-57	7	glutamic acid-rich protein GARP
PF3D7_0936800.4	4e-53	0.866689	2.1e-49	7	Plasmodium exported protein (PHISTc), unknown function
PF3D7_1477500	1.06e-43	0.680933	5.57e-40	7	Plasmodium exported protein (PHISTb), unknown function
PF3D7_0532400	1.63e-42	0.703659	8.54e-39	7	lysine-rich membrane-associated PHISTb protein
PF3D7_1252300.1	7.53e-41	0.587234	3.95e-37	7	conserved Plasmodium protein, unknown function
PF3D7_1035800	4.08e-39	0.507098	2.14e-35	7	probable protein, unknown function
PF3D7_1107800.1	2.29e-36	0.48179	1.2e-32	7	AP2 domain transcription factor, putative
PF3D7_0730900.4	3.58e-32	0.706762	1.88e-28	7	EMP1-trafficking protein
PF3D7_1301400.2	9.26e-28	0.549514	4.86e-24	7	Plasmodium exported protein (hyp12), unknown function
PF3D7_0831700.3	4.31e-22	-0.665628	2.27e-18	7	heat shock protein 70
PF3D7_0711700.7	5.89e-22	-1.45051	3.09e-18	7	erythrocyte membrane protein 1, PfEMP1
PF3D7_1370300.3	2.19e-21	-0.519411	1.15e-17	7	membrane associated histidine-rich protein 1
PF3D7_0935900.3	1.96e-20	-0.503202	1.03e-16	7	ring-exported protein 1
PF3D7_0220000.2	3.38e-20	-0.679703	1.78e-16	7	liver stage antigen 3
PF3D7_1102800.2	7.31e-19	-0.454913	3.84e-15	7	early transcribed membrane protein 11.2
PF3D7_1329500.2	2.43e-18	-0.583421	1.28e-14	7	conserved protein, unknown function
PF3D7_0316600	6.95e-17	0.306231	3.65e-13	7	formate-nitrite transporter
PF3D7_0702400	9.33e-17	0.354998	4.9e-13	7	small exported membrane protein 1
PF3D7_0702500.1	1.57e-16	0.298687	8.23e-13	7	Plasmodium exported protein, unknown function
PF3D7_0501400.3	2.3e-16	-0.617442	1.21e-12	7	interspersed repeat antigen
PF3D7_1229100.1	2.91e-16	0.393392	1.53e-12	7	multidrug resistance-associated protein 2
PF3D7_1133700.2	4.4e-16	-0.55394	2.31e-12	7	FHA domain-containing protein, putative
PF3D7_0802000.1	1.12e-15	0.316745	5.86e-12	7	glutamate dehydrogenase, putative
PF3D7_0730300.4	2.58e-13	-0.486157	1.35e-09	7	AP2 domain transcription factor AP2-L, putative
PF3D7_1248700.1	3.23e-12	0.380256	1.69e-08	7	conserved protein, unknown function
PF3D7_1311800	1.13e-11	0.373789	5.94e-08	7	M1-family alanyl aminopeptidase
PF3D7_0108500.2	1.76e-10	-0.404589	9.22e-07	7	ELM2 domain-containing protein, putative
PF3D7_1420700.1	7.59e-10	0.292662	3.99e-06	7	surface protein P113
PF3D7_0936000.1	4.34e-09	-0.257439	2.28e-05	7	ring-exported protein 2
PF3D7_0731300.2	5.62e-09	0.302327	2.95e-05	7	Plasmodium exported protein (PHISTb), unknown function
PF3D7_0411000.1	4.6e-08	0.331327	0.000241682	7	AP2 domain transcription factor AP2-Z, putative
PF3D7_0202500.2	1.32e-07	-0.320431	0.000691204	7	early transcribed membrane protein 2
PF3D7_1401400.1	1.96e-07	-0.261162	0.00102889	7	early transcribed membrane protein 14.1
PF3D7_0703500	2.07e-07	0.356768	0.00108518	7	erythrocyte membrane-associated antigen
PF3D7_1436300	1.98e-06	0.266335	0.0104184	7	translocon component PTEX150
PF3D7_1216900	1.25e-05	0.255039	0.0654045	7	DNA-binding chaperone, putative
PF3D7_1016300.1	1.75e-05	-0.265639	0.0919183	7	GBP130 protein
PF3D7_0501300.3	1.76e-05	-0.268285	0.0926336	7	skeleton-binding protein 1
PF3D7_0406500.1	3.65e-05	-0.288343	0.191512	7	NYN domain-containing protein, putative
PF3D7_0730800.1	0.000118464	-0.266668	0.621935	7	Plasmodium exported protein, unknown function
PF3D7_0113800	0	3.30656	0	8	DBL containing protein, unknown function
PF3D7_0731100.2	3.12e-16	0.450972	1.64e-12	8	EMP1-trafficking protein
PF3D7_0936800.5	6.96e-15	0.587459	3.66e-11	8	Plasmodium exported protein (PHISTc), unknown function
PF3D7_0814200.1	1.66e-14	0.451656	8.73e-11	8	DNA/RNA-binding protein Alba 1
PF3D7_1224300	2.03e-12	0.420883	1.07e-08	8	polyadenylate-binding protein 1, putative
PF3D7_1339300	1.28e-11	0.297797	6.75e-08	8	conserved protein, unknown function
PF3D7_0418300	1.78e-10	0.265635	9.37e-07	8	conserved Plasmodium protein, unknown function
PF3D7_1133700.3	6.6e-10	0.439737	3.46e-06	8	FHA domain-containing protein, putative
PF3D7_0917900	1.12e-09	0.340876	5.89e-06	8	heat shock protein 70
PF3D7_0113000.4	1.27e-08	-0.454959	6.67e-05	8	glutamic acid-rich protein GARP
PF3D7_1468700.1	2.11e-08	0.307977	0.000110918	8	eukaryotic initiation factor 4A
PF3D7_1329500.3	4.58e-08	0.277891	0.000240197	8	conserved protein, unknown function
PF3D7_0424700	1.12e-07	0.321618	0.000590371	8	serine/threonine protein kinase, FIKK family
PF3D7_0220000.3	5.18e-06	0.259476	0.027186	8	liver stage antigen 3
PF3D7_0818900	6.85e-06	0.272058	0.0359675	8	heat shock protein 70
PF3D7_0524000	7.75e-06	0.278438	0.0406747	8	karyopherin beta
PF3D7_1476200.4	0.00125845	-0.251132	1	8	Plasmodium exported protein (PHISTb), unknown function
PF3D7_1240600	0	2.40108	0	9	erythrocyte membrane protein 1, PfEMP1
PF3D7_1240900	8.34e-124	1.6778	4.38e-120	9	erythrocyte membrane protein 1, PfEMP1
PF3D7_1240400	1.07e-122	1.43861	5.62e-119	9	erythrocyte membrane protein 1, PfEMP1
PF3D7_0711700.8	2.16e-16	-1.36669	1.13e-12	9	erythrocyte membrane protein 1, PfEMP1
PF3D7_1200600	0	3.14561	0	10	erythrocyte membrane protein 1, PfEMP1
PF3D7_0113000.5	2.94e-09	-0.805497	1.54e-05	10	glutamic acid-rich protein GARP
PF3D7_0202400.1	1.43e-07	0.371981	0.000751924	10	translation-enhancing factor
PF3D7_0711700.9	4.66e-06	-1.25841	0.0244396	10	erythrocyte membrane protein 1, PfEMP1
PF3D7_1001500.3	0.000270299	-0.299592	1	10	early transcribed membrane protein 10.1
PF3D7_1476200.5	0.00349523	-0.43299	1	10	Plasmodium exported protein (PHISTb), unknown function
PF3D7_1462800.2	0.00892102	0.27055	1	10	glyceraldehyde-3-phosphate dehydrogenase
